# Pangenome sequence evolution within human gut microbiomes is explained by gene-specific rather than host-specific selective pressures

**DOI:** 10.1101/2020.09.30.319558

**Authors:** Arnaud N’Guessan, Ilana Lauren Brito, Adrian W.R. Serohijos, B. Jesse Shapiro

## Abstract

Pangenomes – the cumulative set of genes encoded by a species – arise from evolutionary forces including horizontal gene transfer (HGT), drift, and selection. The relative importance of drift and selection in shaping pangenome structure has been recently debated, and the role of sequence evolution (point mutations) within mobile genes has been largely ignored, with studies focusing mainly on patterns of gene presence or absence. The effects of drift, selection, and HGT on pangenome evolution likely depends on the time scale being studied, ranging from ancient (*e.g.*, between distantly related species) to recent (*e.g.*, within a single animal host), and the unit of selection being considered (*e.g.*, the gene, whole genome, microbial species, or human host). To shed light on pangenome evolution within microbiomes on relatively recent time scales, we investigate the selective pressures acting on mobile genes using a dataset that previously identified such genes in the gut metagenomes of 176 Fiji islanders. We mapped the metagenomic reads to mobile genes to call single nucleotide variants (SNVs) and calculate population genetic metrics that allowed us to infer deviations from a neutral evolutionary model. We found that mobile gene sequence evolution varied more by gene family than by human social attributes, such as household or village membership, suggesting that selection at the level of gene function is most relevant on these short time scales. Patterns of mobile gene sequence evolution could be qualitatively recapitulated with a simple evolutionary simulation, without the need to invoke an adaptive advantage of mobile genes to their bacterial host genome. This suggests that, at least on short time scales, a majority of the pangenome need not be adaptive. On the other hand, a subset of gene functions including defense mechanisms and secondary metabolism showed an aberrant pattern of molecular evolution, consistent with species-specific selective pressures or negative frequency-dependent selection not seen in prophages, transposons, or other gene categories. That mobile genes of different functions behave so differently suggests stronger selection at the gene level, rather than at the genome level. While pangenomes may be largely adaptive to their bacterial hosts on longer evolution time scales, here we show that, on shorter “human” time scales, drift and gene-specific selection predominate.
