## Supplementary material for "Pangenome sequence evolution within human gut microbiomes is explained by gene-specific rather than host-specific selective pressures": Table S2

### Sheet: Table_S2A
Gene	Unique.gene.name	Bonferroni-adjusted p-value	COG.category	Function...gene.family.	Functional.description	CAZYme.family	Antibiotic.resistance.category	Used.for.read.alignment..0.no..1.yes.	Originating.cell	Gene.length	Gene.identified.on.contig.verified.through.BLAST	Adjacent.to.multiple.tRNAs..0.no..1..yes.	Maximum.number.of.genomic.contexts..between.genes.in.the.dataset..........undetected.	HGT.Machinery..transposon..phage..plasmid.or.other.machinery....0.no..1.yes.	Transposon...0.no..1.yes.	Phage....0.no..1.yes.	Plasmid...0.no..1.yes.	Other.machinery.gene....0.no..1.yes.	Vector.contamination..0.no..1.yes.	In.the.higher.confidence.subset...0.no..1.yes.	Prevalence.in.the.HMP.cohort	Prevalence.in.the.FijiCOMP.cohort	Median.abundance.in.the.HMP.cohort	Median.abundance.in.the.FijiCOMP.cohort	Mean.abundance.in.the.HMP.cohort	Mean.abundance.in.the.FijiCOMP.cohort
33_13C_clc.contig_20_1	125_15	2.09e-3	NA	PF00239	Resolvase Resolvase, N terminal domain	0	NA	1	33_13C	675	1	0	4	1	1	0	1	1	0	1	3	145	0	15.4106	1.4691	25.8554
33_13M_clc.contig_3_2	125_14	1.70e-2	R	COG4849	Uncharacterized protein conserved in bacteria	0	NA	0	33_13M	852	1	0	NA	0	0	0	0	0	0	1	7	157	0	23.0078	5.7006	40.7579
33_5B_clc.contig_111_2	32371_1	2.26e-2	NA	PF13338	Protein of unknown function	0	NA	0	33_5B	630	1	0	NA	0	0	0	0	0	0	1	11	166	0	71.3193	9.6766	71.595
33_5B_clc.contig_43_2	18124_0	1.88e-3	P	COG4771	Outer membrane receptor for ferrienterochelin and colicins	0	NA	0	33_5B	2094	1	0	NA	0	0	0	0	0	0	1	4	163	0	40.8730	2.7854	45.7599
642979337_contig35_193	14942_0	5.93e-3	NA	TIGR02768	Ti-type conjugative transfer relaxase TraA	0	NA	1	642979337	1527	1	0	3	1	1	0	1	0	0	1	39	162	0	8.4312	2.3819	11.5889
LX21_50.scaffold_1_32	25161_0	6.26e-3	H	COG0422	Thiamine biosynthesis protein ThiC	0	NA	1	LX21_50	1695	0	0	4	0	0	0	0	0	0	0	3	161	0	20.2350	0.6984	21.7848
LX26_358.scaffold_17_3	16063_1	2.65e-2	R	COG1524	Uncharacterized proteins of the AP superfamily	0	NA	1	LX26_358	1626	1	0	6	0	0	0	0	0	0	1	1	134	0	13.4092	0.0923	14.6668
LX33_338.scaffold_15_1	16796_1	4.54e-2	I	COG1022	Long-chain acyl-CoA synthetases (AMP-forming)	0	NA	1	LX33_338	1665	0	0	1	0	0	0	0	0	0	0	0	131	0	8.4995	0	10.7972
LX41_31.scaffold_243_1	18960_4	7.07e-3	NA	NA	NA	0	NA	1	LX41_31	495	1	0	16	0	0	0	0	0	0	1	31	172	0	138.1000	7.774	147.8419
LX41_5.scaffold_1_7	23322_0	5.75e-4	S	COG3533	Uncharacterized protein conserved in bacteria	GH127	NA	1	LX41_5	2475	0	0	2	0	0	0	0	0	0	0	0	49	0	0.0000	0	5.8849

### Sheet: Table_S2B
Gene	Unique.gene.name	Bonferroni-adjusted p-value	COG.category	Function...gene.family.	Functional.description	CAZYme.family	Antibiotic.resistance.category	Used.for.read.alignment..0.no..1.yes.	Originating.cell	Gene.length	Gene.identified.on.contig.verified.through.BLAST	Adjacent.to.multiple.tRNAs..0.no..1..yes.	Maximum.number.of.genomic.contexts..between.genes.in.the.dataset..........undetected.	HGT.Machinery..transposon..phage..plasmid.or.other.machinery....0.no..1.yes.	Transposon...0.no..1.yes.	Phage....0.no..1.yes.	Plasmid...0.no..1.yes.	Other.machinery.gene....0.no..1.yes.	Vector.contamination..0.no..1.yes.	In.the.higher.confidence.subset...0.no..1.yes.	Prevalence.in.the.HMP.cohort	Prevalence.in.the.FijiCOMP.cohort	Median.abundance.in.the.HMP.cohort	Median.abundance.in.the.FijiCOMP.cohort	Mean.abundance.in.the.HMP.cohort	Mean.abundance.in.the.FijiCOMP.cohort
2513237329_contig63_97	6633_6	4.74e-06	K	COG1191	DNA-directed RNA polymerase specialized sigma subunit	0	NA	0	2513237329	501	1	0	NA	0	0	0	0	0	0	1	79	168	13.551	5.1402	17.5231	7.1081
26_11G_clc.contig_2_21	21660_2	3.59e-03	NA	NA	Protein of unknown function	0	NA	1	26_11G	810	1	0	4	0	0	0	0	0	0	1	4	166	0	37.7621	2.3217	47.2484
26_15C_clc.contig_2_7	20356_1	4.42e-06	M	COG0744	Membrane carboxypeptidase (penicillin-binding protein)	0	NA	1	26_15C	2628	0	0	NA	0	0	0	0	0	0	0	1	129	0	8.6693	0.0231	11.711
26_15C_clc.contig_4_20	28857_261	3.22e-03	X	COG2801	Transposase and inactivated derivatives	0	NA	1	26_15C	876	1	0	4	1	1	0	0	1	0	1	1	127	0	13.9886	0.024	19.8359
26_15C_clc.contig_5_14	23847_1	5.36e-06	NA	PF09839	DUF2066 Uncharacterized protein conserved in bacteria (DUF2066)	0	NA	1	26_15C	1272	0	0	2	0	0	0	0	0	0	0	1	144	0	11.6002	0.0273	14.0726
26_15C_clc.contig_5_9	32729_2	2.25e-04	G	COG0366	Glycosidases	0	NA	0	26_15C	1713	0	0	NA	0	0	0	0	0	0	0	1	138	0	10.7139	0.0288	13.7744
33_10N_clc.contig_55_13	125_19	1.03e-05	NA	NA	NA	0	NA	0	33_10N	579	1	0	NA	0	0	0	0	0	0	1	7	153	0	17.9742	5.1581	34.7498
33_10N_clc.contig_63_11	16377_13	7.18e-04	NA	NA	Protein of unknown function	0	NA	0	33_10N	786	1	0	NA	0	0	0	0	0	0	1	6	146	0	13.8921	3.1006	25.8264
33_13C_clc.contig_29_5	18097_1	3.01e-03	R	COG2819	Predicted hydrolase of the alpha/beta superfamily	0	NA	0	33_13C	1380	1	0	NA	0	0	0	0	0	0	1	2	155	0	13.8654	0.3495	17.1888
33_13F_clc.contig_183_1	14160_7	4.11e-03	V	COG1131	ABC-type multidrug transport system, ATPase component	0	NA	1	33_13F	792	1	0	1	0	0	0	0	0	0	1	73	171	5.6771	6.8611	9.9079	9.2629
33_13M_clc.contig_5_36	74_6	7.10e-06	NA	PF01638	HTH HxlR HxlR-like helix-turn-helix	0	NA	1	33_13M	369	1	0	1	0	0	0	0	0	0	1	5	163	0	35.2067	1.7255	35.4804
33_2G_clc.contig_17_3	445_1	4.48e-02	NA	PF13529	Peptidase_CA Peptidase_C39_2 Peptidase_C39 like family	0	NA	0	33_2G	594	1	0	NA	0	0	0	0	0	0	1	8	170	0	75.0485	3.2985	76.4876
641380420_contig27_65	3196_18	1.80e-03	NA	PF12844	HTH_19 Helix-turn-helix domain	0	NA	0	641380420	807	1	0	NA	0	0	0	0	0	0	1	71	164	6.4991	3.2714	9.4992	4.4469
641380420_contig29_702	3196_27	4.63e-04	NA	PF14283	Protein of unknown function	0	NA	0	641380420	648	1	0	NA	0	0	0	0	0	0	1	59	154	3.2835	2.9514	5.9719	3.8205
641380420_contig9_19	6633_7	3.98e-02	K	COG1595	RNA polymerase sigma factor sigma-70 family	0	NA	1	641380420	492	1	0	3	0	0	0	0	0	0	1	81	168	22.8434	7.1051	31.2878	9.9476
641380447_contig46_319	8611_88	1.89e-02	NA	PF13149	Protein of unknown function	0	NA	1	641380447	888	1	0	8	0	0	0	0	0	0	1	58	170	6.9926	10.9346	9.5088	12.1454
642979337_contig35_194	14942_2	1.29e-03	S	COG5658	Predicted integral membrane protein	0	NA	1	642979337	687	1	0	2	0	0	0	0	0	0	1	51	166	1.25	9.7308	3.9944	12.9758
643886200_contig201_50	17873_1	1.61e-05	M	COG0472	UDP-N-acetylmuramyl pentapeptide phosphotransferase/UDP-N- acetylglucosamine-1-phosphate transferase	0	NA	1	643886200	1269	0	0	2	0	0	0	0	0	0	0	13	154	0	18.8557	8.8553	25.001
643886200_contig4_46	17842_0	3.24e-02	F	COG0150	Phosphoribosylaminoimidazole (AIR) synthetase	0	NA	1	643886200	1167	1	0	4	0	0	0	0	0	0	1	10	151	0	13.3084	5.6221	17.4573
LX21_1.scaffold_12_14	26824_154	9.56e-06	Q	COG0656	Aldo/keto reductases, related to diketogulonate reductase	0	NA	0	LX21_1	876	1	0	NA	0	0	0	0	0	0	1	1	127	0	8.6625	0.0327	11.8364
LX21_1.scaffold_30_2	28857_171	1.87e-02	E	COG0687	Spermidine/putrescine-binding periplasmic protein	0	NA	1	LX21_1	1128	0	0	1	0	0	0	0	0	0	0	1	133	0	7.3618	0.0199	10.3386
LX21_1.scaffold_7_17	28857_290	2.44e-03	E	COG0169	Shikimate 5-dehydrogenase	0	NA	1	LX21_1	801	0	0	2	0	0	0	0	0	0	0	1	129	0	10.8584	0.0331	14.3665
LX21_2.scaffold_11_3	28689_7	2.51e-02	H	COG0379	Quinolinate synthase	0	NA	0	LX21_2	1002	0	1	NA	0	0	0	0	0	0	1	11	148	0	14.5773	6.0485	21.7942
LX21_23.scaffold_2_11	26824_56	3.91e-03	NA	NA	Protein of unknown function	0	NA	0	LX21_23	1578	0	0	NA	0	0	0	0	0	0	0	0	141	0	10.8149	0	14.0417
LX21_29.scaffold_11_8	33358_13	1.39e-02	NA	NA	Protein of unknown function	0	NA	1	LX21_29	465	0	0	1	0	0	0	0	0	0	0	3	138	0	10.8268	0.2437	13.9852
LX21_47.scaffold_3_20	25426_7	4.14e-02	H	COG0422	Thiamine biosynthesis protein ThiC	0	NA	0	LX21_47	1557	0	0	NA	0	0	0	0	0	0	0	1	124	0	6.7964	0.0259	9.1218
LX26_301.scaffold_8_1	125_6	8.58e-09	L	COG4974	Site-specific recombinase XerD	0	NA	0	LX26_301	1374	1	0	NA	1	0	1	0	1	0	1	10	161	0	48.3269	8.3369	49.3575
LX26_351.scaffold_5_6	26824_98	3.22e-02	C	COG0045	Succinyl-CoA synthetase, beta subunit	0	NA	0	LX26_351	1167	0	0	NA	0	0	0	0	0	0	0	1	123	0	7.4284	0.0296	11.1334
LX33_337.scaffold_4_12	24698_0	1.38e-02	E	COG0128	5-enolpyruvylshikimate-3-phosphate synthase	0	NA	1	LX33_337	1275	0	0	2	0	0	0	0	0	0	0	1	120	0	6.3706	0.0286	9.6428
LX41_26.scaffold_137_1	27262_1	4.45e-02	O	COG0545	FKBP-type peptidyl-prolyl cis-trans isomerases 1	0	NA	1	LX41_26	774	0	0	2	0	0	0	0	0	0	0	1	97	0	4.1414	0.0799	9.766
LX41_26.scaffold_23_1	24455_0	4.68e-02	K	COG2865	Predicted transcriptional regulator containing an HTH domain and an uncharacterized domain shared with the mammalian protein Schlafen	0	NA	1	LX41_26	1251	0	0	2	0	0	0	0	0	0	0	0	136	0	9.1081	0	11.5848
LX41_33.scaffold_4_1	23452_0	1.61e-06	NA	K12071	conjugal transfer protein TraD	0	NA	1	LX41_33	1776	0	0	4	1	1	0	1	0	0	1	1	99	0	3.7242	0.0167	7.1603
LX41_38.scaffold_5_7	24325_0	2.99e-02	V	COG0534	Na+-driven multidrug efflux pump	0	NA	1	LX41_38	1419	1	0	1	0	0	0	0	0	0	1	1	145	0	9.5903	0.0188	12.8328

### Sheet: Table_S2C
Gene	Unique.gene.name	Bonferroni-adjusted p-value	COG.category	Function...gene.family.	Functional.description	CAZYme.family	Antibiotic.resistance.category	Used.for.read.alignment..0.no..1.yes.	Originating.cell	Gene.length	Gene.identified.on.contig.verified.through.BLAST	Adjacent.to.multiple.tRNAs..0.no..1..yes.	Maximum.number.of.genomic.contexts..between.genes.in.the.dataset..........undetected.	HGT.Machinery..transposon..phage..plasmid.or.other.machinery....0.no..1.yes.	Transposon...0.no..1.yes.	Phage....0.no..1.yes.	Plasmid...0.no..1.yes.	Other.machinery.gene....0.no..1.yes.	Vector.contamination..0.no..1.yes.	In.the.higher.confidence.subset...0.no..1.yes.	Prevalence.in.the.HMP.cohort	Prevalence.in.the.FijiCOMP.cohort	Median.abundance.in.the.HMP.cohort	Median.abundance.in.the.FijiCOMP.cohort	Mean.abundance.in.the.HMP.cohort	Mean.abundance.in.the.FijiCOMP.cohort
26_15C_clc.contig_4_32	28857_123	4.96e-02	J	COG2265	SAM-dependent methyltransferases related to tRNA (uracil-5-)-methyltransferase	0	NA	0	26_15C	1350	1	0	NA	0	0	0	0	0	0	1	1	120	0	7.9641	0.0258	11.8182
LX21_1.scaffold_10_2	20356_11	3.60e-04	G	COG0057	Glyceraldehyde-3-phosphate dehydrogenase/erythrose-4-phosphate dehydrogenase	0	NA	0	LX21_1	1011	1	0	NA	0	0	0	0	0	0	1	1	145	0	10.6195	0.0276	14.0042
LX21_1.scaffold_3_14	35737_1	3.10e-02	C	COG1053	Succinate dehydrogenase/fumarate reductase, flavoprotein subunit	0	NA	0	LX21_1	1809	0	0	NA	0	0	0	0	0	0	0	1	137	0	9.1257	0.0334	12.5912
LX21_1.scaffold_3_15	35737_15	8.22e-03	C	COG0479	Succinate dehydrogenase/fumarate reductase, Fe-S protein subunit	0	NA	0	LX21_1	753	0	0	NA	0	0	0	0	0	0	0	1	142	0	11.6149	0.0414	14.5354
LX21_1.scaffold_34_3	28857_39	2.27e-03	NA	TIGR01391	DNA_replication,_recombination,_and_repair DNA primase, catalytic core	0	NA	1	LX21_1	1977	1	0	1	1	0	0	0	1	0	1	1	139	0	10.6524	0.0297	14.3289
LX21_1.scaffold_40_3	35631_13	8.06e-03	IQ	COG0236	Acyl carrier protein	0	NA	0	LX21_1	243	0	0	NA	0	0	0	0	0	0	0	1	143	0	13.8692	0.0353	17.4081
LX21_1.scaffold_7_18	28857_299	4.03e-04	QR	COG0500	Protein of unknown function	0	NA	1	LX21_1	771	0	0	1	0	0	0	0	0	0	0	1	129	0	10.9112	0.0324	14.7875
LX21_20.scaffold_12_3	25368_7	6.89e-05	P	COG0581	ABC-type phosphate transport system, permease component	0	NA	1	LX21_20	852	0	0	1	0	0	0	0	0	0	0	1	141	0	10.2232	0.0304	13.5714
LX21_20.scaffold_6_9	28857_57	2.05e-02	G	COG0366	Glycosidases	GH13	NA	0	LX21_20	1743	1	0	NA	0	0	0	0	0	0	1	1	143	0	11.5238	0.0312	13.9883
LX21_37.scaffold_8_15	29922_2	2.82e-02	G	COG0176	Transaldolase	0	NA	1	LX21_37	651	1	0	1	0	0	0	0	0	0	1	1	141	0	10.4661	0.0284	14.1125
LX21_47.scaffold_12_16	24455_2	4.83e-02	M	COG4591	ABC-type transport system, involved in lipoprotein release, permease component	0	ABC Efflux	1	LX21_47	1206	0	0	1	0	0	0	0	0	0	0	1	144	0	11.6065	0.0265	14.2753
LX21_47.scaffold_2_37	28857_267	8.66e-05	E	COG0685	5,10-methylenetetrahydrofolate reductase	0	NA	0	LX21_47	861	1	0	NA	0	0	0	0	0	0	1	0	135	0	11.3634	0	15.422
LX21_47.scaffold_3_41	25426_5	1.58e-04	IQ	COG0318	Acyl-CoA synthetases (AMP-forming)/AMP-acid ligases II	0	NA	0	LX21_47	1692	0	0	NA	0	0	0	0	0	0	0	0	137	0	9.8192	0	12.0483
LX21_50.scaffold_7_7	32159_6	4.73e-04	H	COG1541	Coenzyme F390 synthetase	0	NA	0	LX21_50	1242	0	0	NA	0	0	0	0	0	0	0	1	139	0	11.0782	0.032	14.6967
LX33_1034.scaffold_8_1	26824_28	3.71e-06	T	COG2905	Predicted signal-transduction protein containing cAMP-binding and CBS domains	0	NA	1	LX33_1034	1836	0	0	1	0	0	0	0	0	0	0	1	128	0	8.3721	0.0275	11.4367
